# Reconstructing the genetic relationship between ancient and present-day Siberian populations

**DOI:** 10.1101/2023.08.21.554074

**Authors:** Haechan Gill, Juhyeon Lee, Choongwon Jeong

**Affiliations:** School of Biological Sciences, Seoul National University, Seoul, 08826, Republic of Korea

## Abstract

Human populations across a vast area in northern Eurasia, from Fennoscandia to Chukotka, share a distinct genetic component often referred to as the Siberian ancestry. Most enriched in present-day Samoyedic-speaking populations such as Nganasans, its origins and history still remain elusive despite the growing list of ancient and present-day genomes from Siberia. Here we reanalyze published ancient and present-day Siberian genomes focusing on the Baikal and Yakutia, resolving key questions regarding their genetic history. First, we show a long-term presence of a unique genetic profile in southern Siberia, up to 6,000 years ago, which distinctly shares a deep ancestral connection with Native Americans. Second, in the Baikal we find no direct contribution of the Early Neolithic Kitoi people to Late Neolithic and Early Bronze Age Serovo-Glazkovo ones. Third, the Middle Neolithic individual from Yakutia, belonging to the Belkachi culture, serves as the best source so far available for the spread of the Siberian ancestry into Fennoscandia and Greenland. These findings shed light on the genetic legacy of the Siberian ancestry and provide insights into the complex interplay between different populations in northern Eurasia throughout history.
