## Supplementary Table 1 for "Reconstructing the genetic relationship between ancient and present-day Siberian populations"

### Sheet: S1A_Main_sample_summary
Table S1A. Meta information of main samples used in this study. Information was extracted from Allen Ancient DNA Resource annotation file v52.2
Genetic ID	Master ID	Publication	Date mean in BP	new Group ID	Locality	Country	Lat.	Long.	Data source	1240k coverage	Molecular Sex	Family ID and position within family	Y haplogroup in ISOGG v15.73 notation (automatically called)	Y haplogroup (manual curation in ISOGG format)	mtDNA haplogroup if >2x or published
UKY001	UKY001	Yu et al. (2020) Cell	13929	UKY	Siberia, Eastern Siberia, Ust'Kyakhta	Russia	50.5341	106.274	1240K	1.37896	M	n/a (no relatives detected)	Q1b1	C2b	C4
Kolyma_River_noUDG.SG	Kolyma1	Sikora et al. (2019) Nature	9775	Kolyma_M	Duvanni Yar	Russia	68.6	159.1	Shotgun	14.993	M	n/a (no relatives detected)	Q1a1	..	G1b
irk051_noUDG.SG	irk051	Kılınç et al. (2021) Sci. Adv.	7922	WestBaikal_EN	Siberian Federal District, Cis-Baikal, Angara River, Cyclodrome site	Russia	52.2888	104.253	Shotgun	2.88677	F	n/a (no relatives detected)	n/a (female)	n/a (female)	F1b
irk00x_noUDG.SG	irk00x	Kılınç et al. (2021) Sci. Adv.	8419	Dzhylinda-1	Siberian Federal District, Trans-Baikal, Buryatia, Dzhylinda site	Russia	55.6689	115.872	Shotgun	1.21437	M	n/a (no relatives detected)	C2a1a	..	C5c
cta016_noUDG.SG	cta016	Kılınç et al. (2021) Sci. Adv.	8264	EastBaikal_M	Siberian Federal District, Trans-Baikal, Argun River, Western Hill, Mt. Bolishaja Kanga, Duroj	Russia	50.0171	118.939	Shotgun	4.02782	F	n/a (no relatives detected)	n/a (female)	n/a (female)	G2a1
irk007_noUDG.SG	irk007	Kılınç et al. (2021) Sci. Adv.	8801	WestBaikal_EN	Siberian Federal District, Cis-Baikal, Lena River, Popovskij Lug site	Russia	53.9867	105.848	Shotgun	1.78171	M	n/a (no relatives detected)	N1a2	N1c2b2	F1b
DA357_noUDG.SG	DA357	Damgaard et al. (2018) Science	7785	WestBaikal_EN	Lokomotiv	Russia	52.2869	104.249	Shotgun	0.4	M	n/a (no relatives detected)	C2a1a	..	A+152+16362
DA341_noUDG.SG	DA341	Damgaard et al. (2018) Science	7577	WestBaikal_EN	Lokomotiv	Russia	52.2869	104.249	Shotgun	1.2	F	n/a (no relatives detected)	n/a (female)	n/a (female)	D4j
DA359_noUDG.SG	DA359	Damgaard et al. (2018) Science	7545	WestBaikal_EN	Lokomotiv	Russia	52.2869	104.249	Shotgun	0.7	M	n/a (no relatives detected)	N1a2	N1c	D4+195
DA340_noUDG.SG	DA340	Damgaard et al. (2018) Science	7023	WestBaikal_EN	Lokomotiv	Russia	52.2869	104.249	Shotgun	0.6	M	n/a (no relatives detected)	..	..	D4
DA245_noUDG.SG	DA245	Damgaard et al. (2018) Science	7944	WestBaikal_EN	Shamanka II	Russia	51.6983	103.703	Shotgun	2.2	M	n/a (no relatives detected)	N1a2	..	G2a1
DA249_noUDG.SG	DA249	Damgaard et al. (2018) Science	7840	WestBaikal_EN	Shamanka II	Russia	51.6983	103.703	Shotgun	4.5	F	n/a (no relatives detected)	n/a (female)	n/a (female)	C4
DA246_noUDG.SG	DA246	Damgaard et al. (2018) Science	7723	WestBaikal_EN	Shamanka II	Russia	51.6983	103.703	Shotgun	2.9	F	n/a (no relatives detected)	n/a (female)	n/a (female)	D4e1
NEO238_noUDG.SG	NEO238	Sikora et al. (2019) Nature	7551	DevilsCave_N	Devil's Gate Cave	Russia	44.5	135.4	Shotgun	0.542314	F	Russia, Devil's Gate Cave Family B (3 members) NEO236-NEO237 are sisters while NEO238-NEO237 have a mother-daughter relationship. NEO236-NEO238, however, have a 2nd or 3rd deg relation	n/a (female)	n/a (female)	D4
DA247_noUDG.SG	DA247	Damgaard et al. (2018) Science	7689	WestBaikal_EN	Shamanka II	Russia	51.6983	103.703	Shotgun	2.4	M	n/a (no relatives detected)	N	..	C4
NEO239_noUDG.SG	NEO239	Sikora et al. (2019) Nature	7543	DevilsCave_N	Devil's Gate Cave	Russia	44.5	135.4	Shotgun	0.137999	M	n/a (no relatives detected)	C2a	..	D4m
NEO240_noUDG.SG	NEO240	Sikora et al. (2019) Nature	7508	DevilsCave_N	Devil's Gate Cave	Russia	44.5	135.4	Shotgun	6.84327	F	Russia, Devil's Gate Cave Family A (2 members) NEO235-NEO240 mother-daughter relationship	n/a (female)	n/a (female)	D4m
ZLNR-2_noUDG	ZLNR-2	Ning et al. (2020) Nat. Commun.	7389	AR_EN	Inner Mongolia, Hulunbuir, Zhalainuoer, Zhalainuoer mining site	China	46.8613	119.655	1240K	0.239	F	n/a (no relatives detected)	n/a (female)	n/a (female)	C5
brn008_noUDG.SG	brn008	Kılınç et al. (2021) Sci. Adv.	7379	EastBaikal_N	Siberian Federal District, Trans-Baikal, Kuenga River, Izvestkovaja-1 site	Russia	52.2308	116.993	Shotgun	2.10271	M	n/a (no relatives detected)	N1a1a1~	N1c1a1	D4
DA248_noUDG.SG	DA248	Damgaard et al. (2018) Science	7646	WestBaikal_EN	Shamanka II	Russia	51.6983	103.703	Shotgun	2.3	M	n/a (no relatives detected)	N1a2	..	C4
WQM4_noUDG	WQM4	Ning et al. (2020) Nat. Commun.	7361	AR_EN	Inner Mongolia, Zhalainuoer district, Wuqi farm site	China	46.8613	119.655	1240K	0.287	F	n/a (no relatives detected)	n/a (female)	n/a (female)	C4a1a
brn001_noUDG.SG	brn001	Kılınç et al. (2021) Sci. Adv.	7334	EastBaikal_N	Siberian Federal District, Trans-Baikal, Kuenga River, Izvestkovaja-1 site	Russia	52.2308	116.993	Shotgun	0.066664	F	n/a (no relatives detected)	n/a (female)	n/a (female)	A
DA250_noUDG.SG	DA250	Damgaard et al. (2018) Science	7377	WestBaikal_EN	Shamanka II	Russia	51.6983	103.703	Shotgun	0.9	M	n/a (no relatives detected)	N1a2	..	G2a1
DA252_noUDG.SG	DA252	Damgaard et al. (2018) Science	7317	WestBaikal_EN	Shamanka II	Russia	51.6983	103.703	Shotgun	2.4	F	n/a (no relatives detected)	n/a (female)	n/a (female)	G2a1
DA251_noUDG.SG	DA251	Damgaard et al. (2018) Science	7299	WestBaikal_EN	Shamanka II	Russia	51.6983	103.703	Shotgun	0.6	M	n/a (no relatives detected)	N1a2	..	D4j
DA253_noUDG.SG	DA253	Damgaard et al. (2018) Science	7240	WestBaikal_EN	Shamanka II	Russia	51.6983	103.703	Shotgun	2.7	F	n/a (no relatives detected)	n/a (female)	n/a (female)	F1b1+@152
DA362_noUDG.SG	DA362	Damgaard et al. (2018) Science	7230	WestBaikal_EN	Shamanka II	Russia	51.6983	103.703	Shotgun	1.1	M	n/a (no relatives detected)	N1a2	..	D4e1
ANG001	ANG001	Yu et al. (2020) Cell	7274	WestBaikal_EN	Siberia, Angara river, Angara	Russia	52.2145	104.349	1240K	0.033435	M	n/a (no relatives detected)	C2a	BT	Z+152
STB002	STB002	Yu et al. (2020) Cell	6587	WestBaikal_EN	Siberia, Lower Lena river, Stepno-Baltaiskii ulus	Russia	53.15	106.05	1240K	1.56745	F	n/a (no relatives detected)	n/a (female)	n/a (female)	G2a1
IUO001	IUO001	Yu et al. (2020) Cell	6905	WestBaikal_EN	Siberia, Lena river, Iushino	Russia	54.8707	106.255	1240K	1.41268	M	n/a (no relatives detected)	C2a1a1	C2b1	F1b1+@152
KAG001	KAG001	Yu et al. (2020) Cell	6856	WestBaikal_EN	Siberia, Lena river, Kachug	Russia	53.9494	105.89	1240K	1.13654	M	n/a (no relatives detected)	C2a1a1	BT	A8a
NEO229_noUDG.SG	NEO229	Sikora et al. (2019) Nature	6577	WestBaikal_EN	Baikal Region, Angara river basin, Mouth of the Belaya River	Russia	52.9169	103.657	Shotgun	0.602807	F	Russia, Ust'Belaya Family A (2 members) (I7336-NEO229.SG are 3rd degree relatives or further)	n/a (female)	n/a (female)	D4b1a2
brn003_noUDG.SG	brn003	Kılınç et al. (2021) Sci. Adv.	6550	EastBaikal_N	Siberian Federal District, Trans-Baikal, Kadalinka River, Dvorcy-Dacha burial	Russia	52.0742	113.214	Shotgun	2.69022	M	n/a (no relatives detected)	N	N1c1a1	D4
N5a.SG	N5a	Kılınç et al. (2021) Sci. Adv.	6232	Yakutia_MN	Far Eastern Federal District, Yakutia, Lena River, Onnyos burial	Russia	60.4583	131.092	Shotgun	0.529976	M	n/a (no relatives detected)	n/a (female)	n/a (female)	D4b1c
brn012_noUDG.SG	brn012	Kılınç et al. (2021) Sci. Adv.	6115	EastBaikal_N	Siberian Federal District, Trans-Baikal, Agin-Buryat Autonomous Okrug, Nozhyj Lake burial site-1	Russia	50.8158	114.837	Shotgun	0.148394	F	Siberian Federal District, Trans-Baikal, Agin-Buryat Autonomous Okrug, Nozhyj Lake burial site-2 Family A (2 members) (2/3d: brn002.SG-brn012.SG)	n/a (female)	n/a (female)	D4b1a2
brn002_noUDG.SG	brn002	Kılınç et al. (2021) Sci. Adv.	6061	EastBaikal_N	Siberian Federal District, Trans-Baikal, Agin-Buryat Autonomous Okrug, Nozhyj Lake burial site-2	Russia	50.8158	114.837	Shotgun	0.24251	M	Siberian Federal District, Trans-Baikal, Agin-Buryat Autonomous Okrug, Nozhyj Lake burial site-2 Family A (2 members) (2/3d: brn002.SG-brn012.SG)	N1a2	..	D2a'b
irk030_noUDG.SG	irk030	Kılınç et al. (2021) Sci. Adv.	5969	irk030	Siberian Federal District, Cis-Baikal, Lena River, Korkino	Russia	54.3738	105.21	Shotgun	6.42279	M	n/a (no relatives detected)	Q1b1a3	Q1a2a1c	A10
irk036_noUDG.SG	irk036	Kılınç et al. (2021) Sci. Adv.	4720	WestBaikal_LNBA	Siberian Federal District, Cis-Baikal, Angara River, Glazkovo site	Russia	52.2864	104.26	Shotgun	8.641	M	n/a (no relatives detected)	Q1b1b~	Q1a2a	F1b1b
irk057_noUDG.SG	irk057	Kılınç et al. (2021) Sci. Adv.	4380	WestBaikal_LNBA	Siberian Federal District, Cis-Baikal, Angara River, Podostrozhnoe N 3	Russia	53.2207	103.395	Shotgun	0.08989	M	n/a (no relatives detected)	Q1b	Q1a2	C4
irk025_noUDG.SG	irk025	Kılınç et al. (2021) Sci. Adv.	4350	WestBaikal_LNBA	Siberian Federal District, Cis-Baikal, Angara River, Sukhaja Pad' Buret' site	Russia	52.9838	103.521	Shotgun	7.77077	M	Angara Cross Site Family A (2 Members) (3d to 5d relationship with irk022)	Q1b1b~	Q1a2a	A
irk050_noUDG.SG	irk050	Kılınç et al. (2021) Sci. Adv.	4350	WestBaikal_LNBA	Siberian Federal District, Cis-Baikal, Angara River, Anosovo N 1	Russia	54.6659	103.232	Shotgun	0.116438	F	n/a (no relatives detected)	n/a (female)	n/a (female)	R1b
irk022_noUDG.SG	irk022	Kılınç et al. (2021) Sci. Adv.	4251	WestBaikal_LNBA	Siberian Federal District, Cis-Baikal, Angara River, Ust'-Dolgoe site	Russia	52.9943	103.421	Shotgun	5.71873	M	Angara Cross Site Family A (2 Members) (3d to 5d relationship with irk025)	Q1b1a3	Q1a2a1c	D4b1c
irk040.SG	irk040	Kılınç et al. (2021) Sci. Adv.	5559	WestBaikal_LNBA	Siberian Federal District, Cis-Baikal, Angara River, Gorodische N 1	Russia	53.2207	103.395	Shotgun	4.85664	M	n/a (no relatives detected)	Q1b1b~	Q1a2a	A
irk034_noUDG.SG	irk034	Kılınç et al. (2021) Sci. Adv.	5525	WestBaikal_LNBA	Siberian Federal District, Cis-Baikal, Angara River, Kirpichnyj Saraj site	Russia	53.2207	103.395	Shotgun	9.11003	M	n/a (no relatives detected)	..	Q1a2a	D4j
irk033_noUDG.SG	irk033	Kılınç et al. (2021) Sci. Adv.	4858	WestBaikal_LNBA	Siberian Federal District, Cis-Baikal, Angara River, Chastaja Padi	Russia	52.9892	103.451	Shotgun	0.594295	M	n/a (no relatives detected)	Q1b1b~	Q1a	C4a
DA358_noUDG.SG	DA358	Damgaard et al. (2018) Science	4713	WestBaikal_LNBA	Kurma XI	Russia	53.1792	106.963	Shotgun	0.9	F	n/a (no relatives detected)	n/a (female)	n/a (female)	F1b
DA360_noUDG.SG	DA360	Damgaard et al. (2018) Science	4704	WestBaikal_LNBA	Kurma XI	Russia	53.1792	106.963	Shotgun	0.3	F	n/a (no relatives detected)	n/a (female)	n/a (female)	F1b
DA354_noUDG.SG	DA354	Damgaard et al. (2018) Science	4591	WestBaikal_LNBA	Kurma XI	Russia	53.1792	106.963	Shotgun	0.2	M	n/a (no relatives detected)	Q1b1b~	..	D4
irk075_noUDG.SG	irk075	Kılınç et al. (2021) Sci. Adv.	5397	WestBaikal_LNBA	Siberian Federal District, Cis-Baikal, Lake Baikal, complex 1, Sokhter site	Russia	53.0189	106.761	Shotgun	6.63027	M	n/a (no relatives detected)	Q1b1b~	Q1a2a	D4j12
irk071_noUDG.SG	irk071	Kılınç et al. (2021) Sci. Adv.	5132	WestBaikal_LNBA	Siberian Federal District, Cis-Baikal, Lake Baikal, Mys Uyuga site	Russia	53.1529	106.96	Shotgun	2.11672	M	n/a (no relatives detected)	Q1b1b~	Q1a2a	D4j
irk068_noUDG.SG	irk068	Kılınç et al. (2021) Sci. Adv.	4468	WestBaikal_LNBA	Siberian Federal District, Cis-Baikal, Lena River, Shishkino N 1	Russia	54.0066	105.681	Shotgun	4.8913	M	n/a (no relatives detected)	Q1b1b~	Q1a2a	F1b1b
irk061_noUDG.SG	irk061	Kılınç et al. (2021) Sci. Adv.	4341	WestBaikal_LNBA	Siberian Federal District, Cis-Baikal, Lena River, Zvjozdochka site	Russia	53.9695	105.841	Shotgun	6.16923	M	n/a (no relatives detected)	Q1b1b~	Q1a2a	D4j1
irk008_noUDG.SG	irk008	Kılınç et al. (2021) Sci. Adv.	3787	WestBaikal_LNBA	Siberian Federal District, Cis-Baikal, Lena River, Silinskij burial site	Russia	54.0027	105.71	Shotgun	0.154251	F	n/a (no relatives detected)	n/a (female)	n/a (female)	C4a1a
BZK002	BZK002	Yu et al. (2020) Cell	4709	WestBaikal_LNBA_o	Siberia, Yenisei river, Bazaikha	Russia	55.9903	92.851	1240K	1.50019	M	n/a (no relatives detected)	Q1b1a3	Q1a2a1c	A+152+16362
irk017_noUDG.SG	irk017	Kılınç et al. (2021) Sci. Adv.	5132	WestBaikal_LNBA	Siberian Federal District, Cis-Baikal, Lena River, Makarovo site-1	Russia	54.003	105.794	Shotgun	1.73018	F	n/a (no relatives detected)	n/a (female)	n/a (female)	D4j5
mak026_noUDG.SG	mak026	Kılınç et al. (2021) Sci. Adv.	4759	WestBaikal_LNBA	Siberian Federal District, Cis-Baikal, Lena River, Makrushyno site	Russia	53.8767	106.267	Shotgun	0.425747	F	n/a (no relatives detected)	n/a (female)	n/a (female)	C4
DA337_noUDG.SG	DA337	Damgaard et al. (2018) Science	4328	WestBaikal_LNBA	Shamanka II	Russia	51.6983	103.703	Shotgun	1.1	M	n/a (no relatives detected)	Q1b1b~	..	C4a1a3
DA335_noUDG.SG	DA335	Damgaard et al. (2018) Science	4200	WestBaikal_LNBA	Shamanka II	Russia	51.6983	103.703	Shotgun	0.5	M	Russia, Shamanka II Family B (2 members) DA334-DA335 have a 2nd or 3rd deg relation	Q1b1b~	..	F1b1b
DA336_noUDG.SG	DA336	Damgaard et al. (2018) Science	4200	WestBaikal_LNBA	Shamanka II	Russia	51.6983	103.703	Shotgun	0.7	M	Russia, Shamanka II Family A (2 members) DA336-DA338 are siblings (brothers)	Q1b1b~	..	C4a2a1
GLZ001	GLZ001	Yu et al. (2020) Cell	4556	WestBaikal_LNBA_o	Siberia, Irkutsk city, Glazkovskoe predmestie	Russia	52.2791	104.252	1240K	1.05397	M	n/a (no relatives detected)	C2a1a	C2b1	C4
N4a1_noUDG.SG	N4a1	Kılınç et al. (2021) Sci. Adv.	4505	Yakutia_LN	Far Eastern Federal District, Yakutia, Central Yakutia, Kyordyughen 2	Russia	62.0667	132.334	Shotgun	0.22553	M	n/a (no relatives detected)	N1a1a1a	N1c2b2	A12a
DA334_noUDG.SG	DA334	Damgaard et al. (2018) Science	4129	WestBaikal_LNBA	Shamanka II	Russia	51.6983	103.703	Shotgun	0.5	M	Russia, Shamanka II Family B (2 members) DA334-DA335 have a 2nd or 3rd deg relation	Q1b1b~	..	C4a2a1
DA339_noUDG.SG	DA339	Damgaard et al. (2018) Science	4040	WestBaikal_LNBA	Shamanka II	Russia	51.6983	103.703	Shotgun	0.3	M	n/a (no relatives detected)	Q1b1a3	..	G2a1
GLZ002	GLZ002	Yu et al. (2020) Cell	4430	WestBaikal_LNBA_o	Siberia, Irkutsk city, Glazkovskoe predmestie	Russia	52.2791	104.252	1240K	1.41025	M	n/a (no relatives detected)	C2a1	C2b1	C4a1a+195
GLZ003	GLZ003	Yu et al. (2020) Cell	4478	WestBaikal_LNBA	Siberia, Irkutsk city, Glazkovskoe predmestie	Russia	52.2791	104.252	1240K	0.42862	M	n/a (no relatives detected)	Q1b1	Q1a2a	R1b1
STB001	STB001	Yu et al. (2020) Cell	4604	WestBaikal_LNBA	Siberia, Lower Lena river, Zhigalovo	Russia	54.8	105.133	1240K	1.94453	M	n/a (no relatives detected)	Q1b1	CT	C4
ZPL002	ZPL002	Yu et al. (2020) Cell	4168	WestBaikal_LNBA	Siberia, Upper Lena river, Zapleskino	Russia	54.3863	105.173	1240K	0.387973	M	n/a (no relatives detected)	Q1b1	Q1a2a	F1b1b
ZPL001	ZPL001	Yu et al. (2020) Cell	3951	WestBaikal_LNBA	Siberia, Upper Lena river, Zapleskino	Russia	54.3863	105.173	1240K	1.24002	F	n/a (no relatives detected)	n/a (female)	n/a (female)	A+152+16362+16189
KPT003	KPT003	Yu et al. (2020) Cell	3945	WestBaikal_LNBA	Siberia, Upper Lena river, Khaptsagai	Russia	53.0445	105.511	1240K	1.46445	M	n/a (no relatives detected)	Q1b1	Q1a2a	C4a1a3
KPT002_petrous	KPT002	Yu et al. (2020) Cell	3931	WestBaikal_LNBA	Siberia, Upper Lena river, Khaptsagai	Russia	53.0445	105.511	1240K	1.3389	M	n/a (no relatives detected)	Q1b1b~	CT	C4
KPT004	KPT004	Yu et al. (2020) Cell	3773	WestBaikal_LNBA	Siberia, Upper Lena river, Khaptsagai	Russia	53.0445	105.511	1240K	1.86599	M	n/a (no relatives detected)	Q1b1	Q1a	A+152+16362+16189
KPT001	KPT001	Yu et al. (2020) Cell	3759	WestBaikal_LNBA	Siberia, Upper Lena river, Khaptsagai	Russia	53.0445	105.511	1240K	1.4838	F	n/a (no relatives detected)	n/a (female)	n/a (female)	C4a1a3
KAG002	KAG002	Yu et al. (2020) Cell	3748	WestBaikal_LNBA	Siberia, Lena river, Kachug	Russia	53.9494	105.89	1240K	0.202291	M	n/a (no relatives detected)	Q1b1	Q1a2	F1b1b
KPT006	KPT006	Yu et al. (2020) Cell	3614	WestBaikal_LNBA	Siberia, Upper Lena river, Khaptsagai	Russia	53.0445	105.511	1240K	0.173143	F	n/a (no relatives detected)	n/a (female)	n/a (female)	C4a2a1
DA338_noUDG.SG	DA338	Damgaard et al. (2018) Science	4200	WestBaikal_LNBA_rel	Shamanka II	Russia	51.6983	103.703	Shotgun	0.4	M	Russia, Shamanka II Family A (2 members) DA336-DA338 are siblings (brothers)	Q1b1b~	..	C4a2a1
N4b2_noUDG.SG	N4b2	Kılınç et al. (2021) Sci. Adv.	4200	Yakutia_LN	Far Eastern Federal District, Yakutia, Central Yakutia, Kyordyughen 1	Russia	62.0667	132.333	Shotgun	3.52336	M	n/a (no relatives detected)	n/a (female)	n/a (female)	A12a
kra001_noUDG.SG	kra001	Kılınç et al. (2021) Sci. Adv.	4170	Krasnoyarsk_BA	Siberian Federal District, Krasnoyarsk Krai, Krasnoyarsk Krai, Nefteprovod-2 site	Russia	56.1947	95.8195	Shotgun	9.36582	M	n/a (no relatives detected)	N1a1a1a1a	N1c1a1a	C4b
NEO232_noUDG.SG	NEO232	Sikora et al. (2019) Nature	4812	WestBaikal_LNBA	Baikal Region, Angara river basin, Mouth of the Belaya River	Russia	52.9169	103.657	Shotgun	1.09902	M	Russia, Ust'Belaya Family B (3 members) (I7780-NEO232.SG are 3rd degree relatives or further, and I7780-I1526 are 2nd or 3rd degree relatives)	Q1b1	..	C4a1a3
NEO231_noUDG.SG	NEO231	Sikora et al. (2019) Nature	4665	WestBaikal_LNBA	Baikal Region, Angara river basin, Mouth of the Belaya River	Russia	52.9169	103.657	Shotgun	0.497283	F	n/a (no relatives detected)	n/a (female)	n/a (female)	F1b1b
NEO298_noUDG.SG	NEO298	Sikora et al. (2019) Nature	4630	WestBaikal_LNBA	Baikal Region, Angara river basin, Mouth of the Belaya River	Russia	52.9169	103.657	Shotgun	1.88614	F	n/a (no relatives detected)	n/a (female)	n/a (female)	D4j1
irk076_noUDG.SG	irk076	Kılınç et al. (2021) Sci. Adv.	4104	WestBaikal_LNBA_rel	Siberian Federal District, Cis-Baikal, Lake Baikal, Shamanka 2 site	Russia	51.6945	103.705	Shotgun	0.056638	M	1st degree relative with DA336	Q1b	..	C4a2a1
NEO230_noUDG.SG	NEO230	Sikora et al. (2019) Nature	4875	WestBaikal_LNBA	Baikal Region, Angara river basin, Mouth of the Belaya River	Russia	52.9169	103.657	Shotgun	0.536289	F	n/a (no relatives detected)	n/a (female)	n/a (female)	C4
KPT005	KPT005	Yu et al. (2020) Cell	4034	WestBaikal_LNBA_o	Siberia, Upper Lena river, Khaptsagai	Russia	53.0445	105.511	1240K	0.075135	M	n/a (no relatives detected)	Q1b1	Q1a2a	D4j
DA343_noUDG.SG	DA343	Damgaard et al. (2018) Nature	4819	WestBaikal_LNBA	Ust'-Ida	Russia	53.1889	103.368	Shotgun	0.6	U	n/a (no relatives detected)	n/a (sex unknown)	n/a (sex unknown)	D4j4
DA353_noUDG.SG	DA353	Damgaard et al. (2018) Nature	4285	WestBaikal_LNBA	Ust'-Ida	Russia	53.1889	103.368	Shotgun	0.2	U	n/a (no relatives detected)	n/a (sex unknown)	n/a (sex unknown)	A+152+16362+16189
KPT002_tooth	KPT002	Yu et al. (2020) Cell	3931	WestBaikal_LNBA_dup	Siberia, Upper Lena river, Khaptsagai	Russia	53.0445	105.511	1240K	0.040061	M	n/a (no relatives detected)	Q1b1b~	CT	C4
DA356_noUDG.SG	DA356	Damgaard et al. (2018) Nature	4277	WestBaikal_LNBA	Ust'-Ida	Russia	53.1889	103.368	Shotgun	0.4	U	n/a (no relatives detected)	n/a (sex unknown)	n/a (sex unknown)	C4a1a3
yak022_noUDG.SG	yak022	Kılınç et al. (2021) Sci. Adv.	3799	Yakutia_LN	Far Eastern Federal District, Yakutia, Kolyma River, Kamenka 2	Russia	66.8	152.633	Shotgun	5.98851	F	Far Eastern Federal District, Yakutia, Kolyma River, Kamenka 2 Family A (5 members) (1d: yak024.SG-yak023.SG, yak024-yak021, yak023-yak024 | 2/3d: yak023-yak022)	n/a (female)	n/a (female)	C4b
DA361_noUDG.SG	DA361	Damgaard et al. (2018) Nature	4130	WestBaikal_LNBA	Ust'-Ida	Russia	53.1889	103.368	Shotgun	0.6	U	n/a (no relatives detected)	n/a (sex unknown)	n/a (sex unknown)	C4a1a3
DA342_noUDG.SG	DA342	Damgaard et al. (2018) Science	5617	WestBaikal_LNBA	Ust'-Ida	Russia	53.1889	103.368	Shotgun	1.7	F	n/a (no relatives detected)	n/a (female)	n/a (female)	R1b1
DA344_noUDG.SG	DA344	Damgaard et al. (2018) Science	5595	WestBaikal_LNBA	Ust'-Ida	Russia	53.1889	103.368	Shotgun	0.2	M	n/a (no relatives detected)	..	..	A+152+16362
DA355_noUDG.SG	DA355	Damgaard et al. (2018) Science	5469	WestBaikal_LNBA	Ust'-Ida	Russia	53.1889	103.368	Shotgun	0.4	M	n/a (no relatives detected)	Q1b1b~	Q1a2	A2
yak023_noUDG.SG	yak023	Kılınç et al. (2021) Sci. Adv.	3735	Yakutia_LN_rel	Far Eastern Federal District, Yakutia, Kolyma River, Kamenka 2	Russia	66.8	152.633	Shotgun	0.438076	F	Far Eastern Federal District, Yakutia, Kolyma River, Kamenka 2 Family A (5 members) (1d: yak024.SG-yak023.SG, yak024-yak021, yak023-yak024 | 2/3d: yak023-yak022)	n/a (female)	n/a (female)	C4b
DA345_noUDG.SG	DA345	Damgaard et al. (2018) Science	5454	WestBaikal_LNBA	Ust'-Ida	Russia	53.1889	103.368	Shotgun	1	M	n/a (no relatives detected)	N	..	D4j
yak024_noUDG.SG	yak024	Kılınç et al. (2021) Sci. Adv.	3500	Yakutia_LN	Far Eastern Federal District, Yakutia, Kolyma River, Kamenka 2	Russia	66.8	152.633	Shotgun	5.00765	F	Far Eastern Federal District, Yakutia, Kolyma River, Kamenka 2 Family A (5 members) (1d: yak024.SG-yak023.SG, yak024-yak021, yak023-yak024 | 2/3d: yak023-yak022)	n/a (female)	n/a (female)	C4b
yak021_noUDG.SG	yak021	Kılınç et al. (2021) Sci. Adv.	3225	Yakutia_LN	Far Eastern Federal District, Yakutia, Kolyma River, Pomazkino site	Russia	67.9167	156.5	Shotgun	0.688763	F	Far Eastern Federal District, Yakutia, Kolyma River, Kamenka 2 Family A (5 members) (1d: yak024.SG-yak023.SG, yak024-yak021, yak023-yak024 | 2/3d: yak023-yak022)	n/a (female)	n/a (female)	C4b
irk078_noUDG.SG	irk078	Kılınç et al. (2021) Sci. Adv.	3107	EastBaikal_BA	Siberian Federal District, Trans-Baikal, Chita Oblast, Okoshki-1	Russia	50.3172	118.275	Shotgun	0.14556	F	n/a (no relatives detected)	n/a (female)	n/a (female)	M1

### Sheet: S1B_Published_population
Table S1B. The whole list of published populations used in this study. The "raw data type" column indicates whether 1240K pull-down haploid genotype was used (1240K) or whether it was manually genotyped using a BAM file (BAM).
New.Group.Label	N	Ancient	1240K dataset	HO dataset	PCA	f statistics	qpWave/qpAdm	qpgraph	References	raw data type	Ancient individual IDs
Afanasievo	24	O	O	O		O			Narasimhan et al. (2019) Science	1240K	I6712,I6711,I6713,I6715,I2069,I2071,I3388,I3950,I3954,I1829,I3952,I5269,I5270,I5271,I5272,I5273,I5277,I5278,I5279,I3387,I10565,I10564,I11112,I11752
Afanasievo_Mongolia	2	O	O	O		O			Jeong et al. (2020) Cell	1240K	SHT001.B0101,SHT002.A0101
AG2	1	O	O	O		O			Raghavan et al. (2014) Nature	1240K	AfontovaGora2.SG
AG3	1	O	O	O	O	O	O		Fu et al. (2016) Nature	1240K	AfontovaGora3_d
Alalakh_MLBA	25	O	O	O		O			Skourtanioti et al. (2020) Cell	1240K	ALA001,ALA002,ALA004,ALA008,ALA011,ALA013,ALA014,ALA015,ALA016,ALA017,ALA018,ALA020,ALA023,ALA024,ALA025,ALA026,ALA028,ALA029,ALA030,ALA034,ALA035,ALA037,ALA039,ALA084,ALA095
Alan	5	O	O	O		O			Damgaard et al. (2018) Nature	BAM	DA146,DA160,DA162,DA164,DA243
Altai_7500BP	2	O	O	O	O	O	O		Wang et al. (2023) Curr. Biol.	1240K	FRS001.A0201,FRS002.A0201
Altai_MLBA	6	O	O	O		O			Jeong et al. (2020) Cell	1240K	ULI001.B0101,ULI003.A0101,SBG001.A0201,BER002.A0101,BIL001.A0101,ULZ001.A0101
Anatolia_BA	3	O	O	O		O			Lazaridis et al. (2017) Nature	1240K	I2683,I2495,I2499
Anatolia_ChL	1	O	O	O		O			Lazaridis et al. (2016) Nature	1240K	I1584
Anatolia_N	23	O	O	O		O			Mathieson et al. (2015) Nature	1240K	I1100,I1102,I1099,I1103,I1101,I1097,I0744,I1096,I1098,I0708,I0745,I0746,I0707,I0709,I0725,I0736,I0726,I0723,I0724,I0727,I1580,I1581,I1583
AR_EN	2	O	O	O	O	O	O		Ning et al. (2020) Nat. Commun.	1240K	WQM4,ZLNR-2
AR_IA	1	O	O	O		O			Ning et al. (2020) Nat. Commun.	1240K	ZLNR-1
AR_Xianbei_IA	3	O	O	O		O			Ning et al. (2020) Nat. Commun.	1240K	MGS-M6,MGS-M7L,MGS-M7R
Armenia_ChL	5	O	O	O		O			Lazaridis et al. (2016) Nature	1240K	I1634,I1632,I1631,I1409,I1407
Armenia_EBA	3	O	O	O		O			Lazaridis et al. (2016) Nature	1240K	I1635,I1633,I1658
Armenia_MBA	1	O	O	O		O			Lazaridis et al. (2016) Nature	1240K	I1656
Arslantepe_LC	17	O	O	O		O			Skourtanioti et al. (2020) Cell	1240K	ART004,ART005,ART012,ART014,ART015,ART017,ART018,ART019,ART020,ART027,ART022,ART023,ART026,ART032,ART038,ART039,ART042
Balkans_BronzeAge	12	O	O	O		O			Mathieson et al. (2018) Nature	1240K	Bul10,Bul6,Bul8,I2163,I2165,I3313,I2510,I2520,I4331,I4332,I2175,I2176
Balkans_Chalcolithic	14	O	O	O		O			Mathieson et al. (2018) Nature	1240K	I2427,I2431,I0785,I0781,I4088,I4089,I2509,I2519,I2423,I2424,I2425,I2426,I2430,I5079
Balkans_IronAge	1	O	O	O		O			Mathieson et al. (2018) Nature	1240K	I5769
Ban_Chiang	5	O	O	O		O			Lipson et al. (2018) Science	1240K	I8970,I8974,I8977,I8978,I4458_new
Bell_Beaker_Germany	8	O	O	O		O			Mathieson et al. (2015) Nature	1240K	I1546,I0806,I0805,I0113,I0112,I0111,I0108,I1549
Bianbian	1	O	O	O		O			Yang et al. (2020) Science	1240K	Bianbian
Boncuklu.SG	4	O	O	O		O			Kılınç et al. (2016) Curr. Biol.	1240K	Bon001,Bon002,Bon004,Bon005
Boshan	1	O	O	O		O			Yang et al. (2020) Science	1240K	BS
Botai_pub	3	O	O	O		O			Damgaard et al. (2018) Science	BAM	BOT2016, BOT15, BOT14
Bustan_BA	10	O	O	O		O			Narasimhan et al. (2019) Science	1240K	I4157,I4156,I4159,I4899,I5604,I5605,I11026,I11027,I11025,I11519
Bustan_EN	1	O	O	O		O			Narasimhan et al. (2019) Science	1240K	I11028
BZK002	1	O	O	O		O			Yu et al. (2020) Cell	1240K	BZK002
CamlibelTarlasi_LC	9	O	O	O		O			Skourtanioti et al. (2020) Cell	1240K	CBT001,CBT003,CBT004,CBT005,CBT010,CBT011,CBT014,CBT015,CBT016
CentralSteppe_EMBA	2	O	O	O		O			Damgaard et al. (2018) Science	BAM	Kazakhstan_EBA2,Kazakhstan_EBA1
Chandman_IA	9	O	O	O		O			Jeong et al. (2020) Cell	1240K	CHN001.C0101,CHN003.A0101,CHN004.A0101,CHN006.A0101,CHN007.A0101,CHN008.A0101,CHN012.A0101,CHN015.A0101,CHN016.A0101
Chemurchek_northAlai	2	O	O	O		O			Jeong et al. (2020) Cell	1240K	KUR001.B0101,KUM001.B0101
Chemurchek_southAltai	2	O	O	O		O			Jeong et al. (2020) Cell	1240K	YAG001.B0101,IAG001.B0102
CHG	2	O	O	O		O			Jones et al. (2015) Nat. Commun.	1240K	KK1.SG,SATP.SG
Chokhopani.SG	1	O	O	O		O			Jeong et al. (2016) Proc. Natl. Acad. Sci. USA	BAM	C1.SG
Chuanyun	1	O	O	O		O			Yang et al. (2020) Science	1240K	L5694
Clovis.SG	1	O	O	O		O	O		Rasmussen et al. (2014) Nature	1240K	Anzick.SG
Corded_Ware_Germany	12	O	O	O		O			Mathieson et al. (2015) Nature	1240K	I1542,I1536,I1544,I1538,I1539,I1534,I0106,I1540,I1532,I0049,I0103,I0104
DevilsCave_N	4	O	O	O	O	O	O		Sikora et al. (2019) Nature	BAM	NEO236,NEO238,NEO239,NEO240
Dzharkutan1_BA	7	O	O	O		O			Narasimhan et al. (2019) Science	1240K	I7411,I7412,I4161,I4312,I4313,I4315,I4163
Dzhylinda-1	1	O	O	O	O	O	O	O	Kılınç et al. (2021) Sci. Adv.	BAM	Dzhylinda-1
EastBaikal_BA	1	O	O	O	O	O			Kılınç et al. (2021) Sci. Adv.	BAM	irk078
EastBaikal_M	1	O	O	O	O	O	O		Kılınç et al. (2021) Sci. Adv.	BAM	cta016
EastBaikal_N	5	O	O	O	O	O	O	O	Kılınç et al. (2021) Sci. Adv.	BAM	brn001,brn002,brn003,brn008,brn012
eastMongolia_preBA	1	O	O	O		O			Jeong et al. (2020) Cell	1240K	SOU001.A0101
Ebla_EMBA	11	O	O	O		O			Skourtanioti et al. (2020) Cell	1240K	ETM001,ETM004,ETM005,ETM006,ETM010,ETM012,ETM014,ETM016,ETM018,ETM023,ETM026
EHG	3	O	O	O		O	O		Mathieson et al. (2015) Nature	1240K	I0124,I0211,I0061
	1	O	O	O		O	O		Damgaard et al. (2018) Science	BAM	Sidelkino_EHG
ElMiron	1	O	O	O		O			Fu et al. (2016) Nature	1240K	ElMiron_d
Estonia_MN_CCC	2	O	O	O	O	O	O	O	Mittnik et al. (2018) Nat. Commun.	1240K	Tamula1,Tamula3
	1	O	O	O	O	O	O	O	Saag et al. (2017) Curr. Biol.	1240K	MA974.SG
Fofonovo_EN	4	O	O	O		O			Jeong et al. (2020) Cell	1240K	FNO001.A0101,FNO003.A0101,FNO006.B0101,FNO007.A0101
Geoksyur_EN	21	O	O	O		O			Narasimhan et al. (2019) Science	1240K	I8503,I8504,I8505,I8510,I8524,I8526,I8527,I8528,I8529,I8530,I8532,I12485,I12483,I12484,I12478,I12487,I12482,I12481,I12480,I12486,I12479
Globular_Amphora	9	O	O	O		O			Mathieson et al. (2018) Nature	1240K	I2405,I2433,I2434,I2440,I2441,I2403,ILK001,ILK002,ILK003
Gonur1_BA	20	O	O	O		O			Narasimhan et al. (2019) Science	1240K	I1781,I1782,I1787,I1788,I1790,I1793,I2085,I2087,I2116,I2121,I2125,I2128,I3374,I1784,I6119,I6124,I6217,I10411,I10410,I11042
Hajji_Firuz_C	6	O	O	O		O			Narasimhan et al. (2019) Science	1240K	I4351,I4349,I4241,I2328,I2323,I2327
HMMH_MN	1	O	O	O		O			Ning et al. (2020) Nat. Commun.	1240K	HMF32
Hun_TianShan_1700BP	22	O	O	O		O			Damgaard et al. (2018) Nature	BAM	DA100,DA101,DA104,DA105,DA385,DA52,DA54,DA65,DA66,DA68,DA69,DA70,DA71,DA72,DA73,DA74,DA80,DA81,DA82,DA85,DA96,DA98
irk030	1	O	O	O	O	O	O	O	Kılınç et al. (2021) Sci. Adv.	BAM	irk030
Iberia_ChL	12	O	O	O		O			Mathieson et al. (2015) Nature	1240K	I1282,I1276,I1284,I1280,I1314,I1277,I1272,I1281,I1300,I1271,I1303,I0581
Iberia_EN	4	O	O	O		O			Mathieson et al. (2015) Nature	1240K	I0409,I0412,I0410,I0413
Iberia_MN	4	O	O	O		O			Mathieson et al. (2015) Nature	1240K	I0405,I0407,I0408,I0406
Iran_ChL	5	O	O	O		O			Lazaridis et al. (2016) Nature	1240K	I1661,I1670,I1662,I1674,I1665
Iran_N	1	O	O	O		O	O		Lazaridis et al. (2016) Nature	1240K	I1290
	7	O	O	O		O	O		Narasimhan et al. (2019) Science	1240K	I1944,I1945,I1947,I1949,I1954,I1951,I7527
Israel_C	19	O	O	O		O			Harney et al. (2018) Nat. Commun.	1240K	I0644,I1154,I1177,I1155,I1181,I1172,I1187,I1171,I1164,I1184,I1179,I1182,I1170,I1168,I1152,I1178,I1165,I1160,I1169
Jordan_EBA	3	O	O	O		O			Lazaridis et al. (2016) Nature	1240K	I1705,I1706,I1730
Kangju_1800BP	6	O	O	O		O			Damgaard et al. (2018) Nature	BAM	DA121,DA123,DA125,DA206,DA226,DA229
Karasuk.SG	7	O	O	O		O			Allentoft et al. (2015) Nature	1240K	RISE493.SG,RISE494.SG,RISE495.SG,RISE496.SG,RISE497.SG,RISE499.SG,RISE502.SG
Karluk_TianShan	2	O	O	O		O			Damgaard et al. (2018) Nature	BAM	DA222,DA230
Kennewick_WA.SG	1	O	O	O		O			Rasmussen et al. (2015) Nature	1240K	kennewick.SG
Khovsgol	14	O	O	O		O			Jeong et al. (2018) Proc. Natl. Acad. Sci. USA	1240K	ARS001.A0101,ARS002.B0101,ARS003.B0101,ARS005.A0101,ARS006.A0101,ARS007.B0101,ARS008.A0101,ARS012.A0101,ARS013.A0101,ARS014.B0101,ARS016.A0101,ARS018.A0101,ARS024.A0101,ARS025.A0101
Kimak_Kazakhstan_1350BP	1	O	O	O		O			Damgaard et al. (2018) Nature	BAM	DA87
Kipchak	2	O	O	O		O			Damgaard et al. (2018) Nature	BAM	DA179,DA23
Krasnoyarsk_BA	1	O	O	O	O	O	O		Kılınç et al. (2021) Sci. Adv.	BAM	kra001
Krasnoyarsk_MLBA	16	O	O	O	O	O	O		Narasimhan et al. (2019) Science	1240K	I6718,I6716,I3390,I3395,I3389,I3392,I3394,I3396,I3391,I1821,I1828,I1851,I1852,I1853,I1856,I11214
Kolyma_M	1	O	O	O	O	O	O		Sikora et al. (2019) Nature	BAM	Kolyma1
LateDorset.SG	1	O	O	O		O			Raghavan et al. (2015) Science	1240K	LateDorset-XIV-H_126.SG
LBK_EN	6	O	O	O		O			Mathieson et al. (2015) Nature	1240K	I0797,I0795,I0022,I0026,I0025,I0054
Levant_N	12	O	O	O		O			Lazaridis et al. (2016) Nature	1240K	I1679,I1709,I1727,I1710,I1707,I1704,I1699,I0867,I1701,I1414,I1415,I1700
Liangdao1	1	O	O	O		O			Yang et al. (2020) Science	1240K	LD1
Liangdao2	1	O	O	O		O			Yang et al. (2020) Science	1240K	LD2
Loebanr_IA	33	O	O	O		O			Narasimhan et al. (2019) Science	1240K	I5400,I6553,I6555,I6556,I6292,I10000,I10001,I10974,I8998,I8999,I12134,I12137,I12980,I12988,I12982,I12981,I12987,I12983,I12984,I12979,I12456,I12455,I12457,I12458,I12459,I13224,I13222,I13223,I13227,I13226,I13221,I13220,I13228
MA1	1	O	O	O		O	O	O	Raghavan et al. (2014) Nature	1240K	MA1.SG
Man_Bac	8	O	O	O		O			Lipson et al. (2018) Science	1240K	I0626,I0627,I1135,I1137,I1859,I2731,I10973,I2947_new
Mebrak.SG	3	O	O	O		O			Jeong et al. (2016) Proc. Natl. Acad. Sci. USA	BAM	M240.SG,M344.SG,M63.SG
Miaozigou_MN	3	O	O	O		O			Ning et al. (2020) Nat. Commun.	1240K	MZGM10-1,MZGM16,MZGM25-2
Minoan_Lasithi	5	O	O	O		O			Lazaridis et al. (2017) Nature	1240K	I0070,I0071,I0073,I0074,I9005
Minoan_Odigitria	5	O	O	O		O			Lazaridis et al. (2017) Nature	1240K	I9127,I9128,I9129,I9130,I9131
Mongolia_EIA_SlabGrave_1	12	O	O	O		O			Wang et al. (2021) Nature	1240K	I6349,I6352,I6353,I6357,I6359,I7032,I6365,I6369,I12969,I12971,I13178,I13963
Mongolia_LBA_Ulaanzukh_2	4	O	O	O		O			Wang et al. (2021) Nature	1240K	I12960,I12972,I14037,I13964
Mycenaean	4	O	O	O		O			Lazaridis et al. (2017) Nature	1240K	I9010,I9006,I9033,I9041
Natufian	6	O	O	O		O			Lazaridis et al. (2016) Nature	1240K	I0861,I1072,I1069,I1685,I1687,I1690
Nomad_Kazakhstan_1700BP	2	O	O	O		O			Damgaard et al. (2018) Nature	BAM	DA177,DA95
Nomad_Kazakhstan_IA	2	O	O	O		O			Damgaard et al. (2018) Nature	BAM	DA18,DA92
Nui_Nap	2	O	O	O		O			Lipson et al. (2018) Science	1240K	I2497,I2948_new
Okunevo	16	O	O	O		O			Damgaard et al. (2018) Science	BAM	RISE515,RISE516,RISE662,RISE664,RISE670,RISE671,RISE672,RISE673,RISE674,RISE675,RISE680,RISE683,RISE684,RISE685,RISE718,RISE719
Parkhai_EBA	1	O	O	O		O			Narasimhan et al. (2019) Science	1240K	I6671
Parkhai_EN	4	O	O	O		O			Narasimhan et al. (2019) Science	1240K	I4259,I4634,I4635,I6669
Parkhai_LBA	1	O	O	O		O			Narasimhan et al. (2019) Science	1240K	I6668
Parkhai_MBA	1	O	O	O		O			Narasimhan et al. (2019) Science	1240K	I6674
Qihe	1	O	O	O		O			Yang et al. (2020) Science	1240K	Qihe2_d
Russia_Bolshoy	6	O	O	O	O	O	O	O	Lamnidis et al. (2018) Nat. Commun.	1240K	BOO001.A0101,BOO002.A0101,BOO003.A0101,BOO004.A0101,BOO005.A0101,BOO006.A0101
Saka_Kazakhstan_2500BP	6	O	O	O		O			Damgaard et al. (2018) Nature	BAM	DA10,DA11,DA13,DA14,DA15,DA16
Saka_TianShan_2150BP	10	O	O	O		O			Damgaard et al. (2018) Nature	BAM	DA130,DA47,DA48,DA49,DA51,DA53,DA55,DA57,DA58,DA59
Samdzong.SG	4	O	O	O		O			Jeong et al. (2016) Proc. Natl. Acad. Sci. USA	BAM	S40.SG,S10.SG,S35.SG,S41.SG
Sappali_Tepe_BA	13	O	O	O		O			Narasimhan et al. (2019) Science	1240K	I7414,I7416,I7419,I7420,I7421,I7492,I7494,I7495,I7542,I4285,I4286,I4288,I4289
Saqqaq.SG	1	O	O	O	O	O	O	O	Rasmussen et al. (2010) Nature	1240K	Inuk.SG
Sarazm_EN	2	O	O	O		O			Narasimhan et al. (2019) Science	1240K	I4910, I4290
Sarmatian	5	O	O	O		O			Krzewińska et al. (2018) Sci. Adv	BAM	chy001,chy002,tem001,tem002,tem003
	1	O	O	O		O			Mathieson et al. (2015) Nature	1240K	I0247
	9	O	O	O		O			Damgaard et al. (2018) Nature	BAM	DA134,DA139,DA141,DA143,DA144,DA145,DA26,DA30,DA202
	2	O	O	O		O			Unterlander et al. (2017) Nat. Commun.	1240K	I0574,I0575
Scythian_Hungary_2400BP	5	O	O	O		O			Damgaard et al. (2018) Nature	BAM	DA191,DA194,DA195,DA197,DA198
Shahr_I_Sokhta_BA1	8	O	O	O		O			Narasimhan et al. (2019) Science	1240K	I11462,I11474,I11476,I11478,I11479,I11483,I8724,I8725
SHG	6	O	O	O		O			Mathieson et al. (2015) Nature	1240K	I0013,I0011,I0015,I0012,I0014,I0017
Shimao_LN	3	O	O	O		O			Ning et al. (2020) Nat. Commun.	1240K	SM-SGDLM27,SM-SGDLM6,SM-SGDLM7X
Sintashta_MLBA	38	O	O	O		O	O		Narasimhan et al. (2019) Science	1240K	I1060,I1062,I1065,I1022,I1088,I1084,I1082,I1055,I1018,I1019,I1086,I1090,I1024,I1063,I1029,I1064,I1089,I1053,I1027,I0982,I0937,I0938,I0939,I0942,I0943,I0984,I0986,I0989,I1003,I1006,I1008,I1011,I1012,I1013,I1061,I7480,I7670,I0987
Srubnaya	11	O	O	O		O			Mathieson et al. (2015) Nature	1240K	I0234,I0235,I0233,I0232,I0358,I0359,I0361,I0422,I0424,I0430,I0431
Suogang	2	O	O	O		O			Yang et al. (2020) Science	1240K	SuogangB1_d,SuogangB3_d
Tagar	8	O	O	O		O			Damgaard et al. (2018) Nature	BAM	DA2,DA3,DA4,DA5,DA6,DA7,DA8,DA9
Tarim_EMBA1	12	O	O	O		O	O		Zhang et al. (2021) Nature	1240K	L5209,L5213,L4964,L6101,L6103,L6105,L6106,GMGM1,XHM100,XHM110,XHM135,XHM75
Tanshishan	4	O	O	O		O			Yang et al. (2020) Science	1240K	L5696_d,L5698_d,L7417_d,L7415
TellKurdu_EC	5	O	O	O		O			Skourtanioti et al. (2020) Cell	1240K	KRD001,KRD003,KRD004,KRD005,KRD006
Tepe_Anau_EN	3	O	O	O		O			Narasimhan et al. (2019) Science	1240K	I4085,I4086,I4087
Tepe_Hissar_C	12	O	O	O		O			Narasimhan et al. (2019) Science	1240K	I2922,I2927,I2928,I2513,I2514,I2923,I2924,I2925,I2337,I2512,I2918,I2921
Tepecik.SG	5	O	O	O		O			Kılınç et al. (2016) Curr. Biol.	1240K	Tep001,Tep002,Tep003,Tep004,Tep006
Tianyuan	1	O	O	O		O			Yang et al. (2017) Curr. Biol.	1240K	Tianyuan
UKY	1	O	O	O	O	O	O	O	Yu et al. (2020) Cell	1240K	UKY001
Ulaanzuukh_SlabGrave	16	O	O	O		O			Jeong et al. (2020) Cell	1240K	BOR001.A0101,DAR001.B0101,ULN003.A0101,ULN005.A0102,BUL001.A0101,BUL002.A0101,ULN001.A0101,ULN002.A0101,ULN009.A0101,ULN010.A0101,MIT001.A0101,SHU001.A0101,ULN006.A0101,ULN007.A0101,ULN015.A0101,PTO001.A0101
Upper_YR_IA	4	O	O	O		O			Ning et al. (2020) Nat. Commun.	1240K	DCZM17IV,DCZ-M21II,DCZ-M22IV,DCZ-M6
Upper_YR_LN	7	O	O	O		O			Ning et al. (2020) Nat. Commun.	1240K	JCKM1-1,LJM14,LJM25,LJM2,LJM3,LJM4,LJM5
USR1	1	O	O	O	O	O	O	O	Moreno-Mayar et al. (2018) Nature	1240K	USR1.SG
Ust_Ishim	1	O	O	O		O			Fu et al. (2014) Nature	1240K	Ust_Ishim_published.DG
Varna	4	O	O	O		O			Mathieson et al. (2018) Nature	1240K	ANI152,ANI153,ANI160,ANI159-ANI181
Villabruna	1	O	O	O		O	O		Fu et al. (2016) Nature	1240K	Villabruna
WestBaikal_EN	14	O	O	O	O	O	O	O	Damgaard et al. (2018) Science	BAM	DA340,DA341,DA357,DA359,DA245,DA246,DA247,DA248,DA249,DA250,DA251,DA252,DA253,DA362
	1	O	O	O	O	O	O	O	Sikora et al. (2019) Nature	BAM	NEO229
	4	O	O	O	O	O	O	O	Yu et al. (2020) Cell	1240K	KAG001,STB002,IUO001,ANG001
	2	O	O	O	O	O	O	O	Kılınç et al. (2021) Sci. Adv.	BAM	irk051,irk007
WestBaikal_LNBA	16	O	O	O	O	O	O	O	Damgaard et al. (2018) Science	BAM	DA354,DA358,DA360,DA334,DA335,DA336,DA337,DA339,DA342,DA344,DA345,DA355,DA343,DA353,DA356,DA361
	4	O	O	O	O	O	O	O	Sikora et al. (2019) Nature	BAM	NEO230,NEO231,NEO232,NEO298
	10	O	O	O	O	O	O	O	Yu et al. (2020) Cell	1240K	KPT001,KPT002,KPT003,STB001,GLZ003,KPT004,ZPL001,ZPL002,KAG002,KPT006
	15	O	O	O	O	O	O	O	Kılınç et al. (2021) Sci. Adv.	BAM	irk008,irk017,irk022,irk025,irk033,irk036,irk040,irk034,irk075,irk071,mak026,irk068,irk057,irk050,irk061
West_Siberia_N	3	O	O	O		O	O		Narasimhan et al. (2019) Science	1240K	I1958,I1960,I5766
WHG	1	O	O	O		O		O	Lazaridis et al. (2014) Nature	1240K	Loschbour_published.DG
	7	O	O	O		O		O	Mathieson et al. (2018) Nature	1240K	Falkenstein,Iboussieres25-1,Iboussieres31-2,Rochedane,BerryAuBac,I2158,I1875
	2	O	O	O		O		O	Mathieson et al. (2015) Nature	1240K	I0585,I1507
WLR_BA	2	O	O	O		O			Ning et al. (2020) Nat. Commun.	1240K	91KLH11,91KLH18
WLR_BA_o	1	O	O	O		O			Ning et al. (2020) Nat. Commun.	1240K	91KLM2
WLR_LN	3	O	O	O		O			Ning et al. (2020) Nat. Commun.	1240K	EDM124,EDM139,EDM176
WLR_MN	3	O	O	O		O			Ning et al. (2020) Nat. Commun.	1240K	BLSM27S,BLSM41,BLSM45
Wusun_TianShan_2200BP	4	O	O	O		O			Damgaard et al. (2018) Nature	BAM	DA201,DA220,DA223,DA227
Xiaogao	1	O	O	O		O			Yang et al. (2020) Science	1240K	Xiaogao
Xiaojingshan	3	O	O	O		O			Yang et al. (2020) Science	1240K	XJS1309_M4,XJS1309_M7,XJS1311_M16
Xitoucun	7	O	O	O		O			Yang et al. (2020) Science	1240K	L5692_d,L5706_d,L5701_d,L5703_d,L5704_d,L5700,L5705
Yakutia_LN	5	O	O	O	O	O	O	O	Kılınç et al. (2021) Sci. Adv.	BAM	N4a1,N4b2,Kamenka-1,Kamenka-3,yak021
Yakutia_MN	1	O	O	O	O	O	O	O	Kılınç et al. (2021) Sci. Adv.	BAM	Onnyos-1
Yakutia_UP	1	O	O	O	O	O			Kılınç et al. (2021) Sci. Adv.	BAM	Khaiyrgas-1
Yamnaya_Samara	9	O	O	O		O			Mathieson et al. (2015) Nature	1240K	I0370,I0441,I0444,I0439,I0357,I0429,I0438,I0443,I0231
YR_LBIA	6	O	O	O		O			Ning et al. (2020) Nat. Commun.	1240K	HJTM115,HJTW13,JXNTM23,JXNTM2,LGM41,LGM79
YR_LN	8	O	O	O		O			Ning et al. (2020) Nat. Commun.	1240K	HJTM107,HJTM109,PLTM310,PLTM311,PLTM312,PLTM313,WD-WT1H16,WD-WT5M2
YR_MN	8	O	O	O		O			Ning et al. (2020) Nat. Commun.	1240K	WGH35-1,WGM20,WGM35,WGM43,WGM70,WGM76S,WGM94,XW-M1R18
Yumin	1	O	O	O		O	O		Yang et al. (2020) Science	1240K	Yumin
Abazin	10			O	O	O
Abkhasian	9			O	O	O
Adygei	31			O	O	O
Albanian	6			O	O	O
Aleut	7			O	O	O
Aleut_Tlingit	4			O	O	O
Altaian	24			O	O	O
Altaian_Chelkans	8			O	O	O
Ami	10			O	O	O	O
Armenian	10			O	O	O
Armenian_Hemsheni	8			O	O	O
Atayal	9			O	O	O
Avar	10			O	O	O
Azeri	17			O	O	O
Balkar	10			O	O	O
Bashkir	53			O	O	O
Basque	29			O	O	O
Belarusian	10			O	O	O
Besermyan	6			O	O	O
Borneo	9			O	O	O
Bulgarian	10			O	O	O
Buryat	37			O	O	O
Cambodian	8			O	O	O
Chechen	9			O	O	O
Chukchi	20			O	O	O
Chuvash	16			O	O	O
Circassian	9			O	O	O
Croatian	10			O	O	O
Cypriot	8			O	O	O
Czech	10			O	O	O
Dai	10			O	O	O
Darginian	8			O	O	O
Daur	9			O	O	O
Dolgan	4			O	O	O
Dungan	13			O	O	O
Enets	3			O	O	O
English	10			O	O	O
Eskimo_ChaplinSireniki	7			O	O	O
Eskimo_Naukan	12			O	O	O
Estonian	10			O	O	O
Even	9			O	O	O
Evenk_FarEast	5			O	O	O
Evenk_Transbaikal	8			O	O	O
Ezid	8			O	O	O
Finnish	8			O	O	O
French	61			O	O	O
Gagauz	9			O	O	O
Georgian	23			O	O	O
German	10			O	O	O
Greek	20			O	O	O
Han	43			O	O	O
Hezhen	8			O	O	O
Hungarian	20			O	O	O
Icelandic	12			O	O	O
Ingushian	10			O	O	O
Irish	24			O	O	O
Irish_Ulster	6			O	O	O
Italian_North	20			O	O	O
Italian_South	5			O	O	O
Itelmen	6			O	O	O
Japanese	29			O	O	O
Jew_Ashkenazi	7			O	O	O
Jew_Georgian	7			O	O	O
Kabardinian	10			O	O	O
Kaitag	8			O	O	O
Kalmyk	10			O	O	O
Karachai	12			O	O	O
Karakalpak	14			O	O	O
Karelian	15			O	O	O
Kazakh	18			O	O	O
Ket	22			O	O	O	O
Khakass	16			O	O	O
Khakass_Kachins	8			O	O	O
Khamnegan	10			O	O	O
Kinh	8			O	O	O
Korean	6			O	O	O
Koryak	9			O	O	O
Kubachinian	6			O	O	O
Kumyk	8			O	O	O
Kurd	8			O	O	O
Kyrgyz	9			O	O	O
Lahu	8			O	O	O
Lak	10			O	O	O
Lezgin	9			O	O	O
Lithuanian	10			O	O	O
Maltese	8			O	O	O
Mansi	8			O	O	O
Miao	10			O	O	O
Moldavian	10			O	O	O
Mongol	34			O	O	O
Mongola	6			O	O	O
Mordovian	32			O	O	O
Nanai	10			O	O	O
Naxi	9			O	O	O
Negidal	3			O	O	O
Nganasan	33			O	O	O	O
Nivh	10			O	O	O
Nogai	25			O	O	O
Norwegian	11			O	O	O
Orcadian	13			O	O	O
Oroqen	9			O	O	O
Ossetian	16			O	O	O
Polish	23			O	O	O
Romanian	10			O	O	O
Russian	71			O	O	O
Russian_Archangelsk_Krasnoborsky	6			O	O	O
Russian_Archangelsk_Leshukonsky	5			O	O	O
Russian_Archangelsk_Pinezhsky	5			O	O	O
Saami	3			O	O	O
Sardinian	27			O	O	O
Scottish	33			O	O	O
Selkup	25			O	O	O	O
Semende	10			O	O	O
She	10			O	O	O
Sherpa	2			O	O	O
Shetlandic	10			O	O	O
Shor_Khakassia	6			O	O	O
Shor_Mountain	7			O	O	O
Sicilian	11			O	O	O
Sorb	9			O	O	O
Spanish	53			O	O	O
Spanish_North	5			O	O	O
Tabasaran	10			O	O	O
Tajik	31			O	O	O
Tatar_Kazan	13			O	O	O
Tatar_Mishar	10			O	O	O
Tatar_Siberian	19			O	O	O
Tatar_Siberian_Zabolotniye	5			O	O	O
Thai	10			O	O	O
Tibetan	2			O	O	O
Todzin	3			O	O	O
Tofalar	13			O	O	O
Tu	10			O	O	O
Tubalar	27			O	O	O
Tujia	10			O	O	O
Turkish	50			O	O	O
Turkish_Balikesir	5			O	O	O
Turkmen	7			O	O	O
Tuvinian	20			O	O	O
Udmurt	10			O	O	O
Ukrainian	21			O	O	O
Ulchi	25			O	O	O
Uygur	10			O	O	O
Uzbek	27			O	O	O
Veps	10			O	O	O
Xibo	7			O	O	O
Yakut	20			O	O	O
Yi	10			O	O	O
Yukagir	19			O	O	O
Abkhasian.DG	2		O			O
Adygei.DG	2		O			O
Albanian.DG	1		O			O
Aleut.DG	2		O			O
Altaian.DG	1		O			O
Ami.DG	2		O			O	O
Armenian.DG	2		O			O
Atayal.DG	1		O			O
Australian.DG	1		O			O
Balochi.DG	2		O			O
Basque.DG	2		O			O
BedouinB.DG	2		O			O
Bengali.DG	2		O			O
Bergamo.DG	2		O			O
Bougainville.DG	2		O			O
Brahmin.DG	2		O			O
Brahui.DG	2		O			O
Bulgarian.DG	2		O			O
Burmese.DG	2		O			O
Burusho.DG	2		O			O
Cambodian.DG	2		O			O
Chane.DG	1		O			O
Chechen.DG	1		O			O
Chipewyan.DG	2		O			O
Chukchi.DG	1		O			O
Cree.DG	2		O			O
Crete.DG	2		O			O
Czech.DG	1		O			O
Dai.DG	5		O			O
Daur.DG	1		O			O
Druze.DG	2		O			O
Dusun.DG	2		O			O
English.DG	2		O			O
Eskimo_Chaplin.DG	1		O			O
Eskimo_Naukan.DG	2		O			O
Eskimo_Sireniki.DG	2		O			O
Estonian.DG	2		O			O
Even.DG	3		O			O
Finnish.DG	3		O			O
French.DG	4		O			O
Georgian.DG	2		O			O
Greek.DG	2		O			O
Han.DG	4		O			O
Hawaiian.DG	1		O			O
Hazara.DG	2		O			O
Hezhen.DG	2		O			O
Hungarian.DG	2		O			O
Icelandic.DG	2		O			O
Igbo.DG	2		O			O
Igorot.DG	2		O			O
Iranian.DG	2		O			O
Iraqi_Jew.DG	2		O			O
Irula.DG	2		O			O
Itelman.DG	1		O			O
Japanese.DG	3		O			O
Jordanian.DG	3		O			O
Kalash.DG	2		O			O
Kapu.DG	2		O			O
Karitiana.DG	4		O			O
Kashmiri_Pandit.DG	1		O			O
Kharia.DG	1		O			O
Khonda_Dora.DG	1		O			O
Kinh.DG	2		O			O
Kongo.DG	1		O			O
Korean.DG	2		O			O
Korean_Ulsan	88		O			O
Korean_Ulsan.SG	88		O			O
Kurumba.DG	1		O			O
Kusunda.DG	2		O			O
Kyrgyz.DG	2		O			O
Lahu.DG	2		O			O
Lemande.DG	2		O			O
Lezgin.DG	2		O			O
Madiga.DG	2		O			O
Makrani.DG	2		O			O
Mala.DG	3		O			O
Mansi.DG	2		O			O
Maori.DG	1		O			O
Mayan.DG	2		O			O
Mbuti.DG	5		O			O	O	O
Miao.DG	2		O			O
Mixe.DG	3		O			O	O
Mixtec.DG	2		O			O
Mongola.DG	2		O			O
Nahua.DG	1		O			O
Naxi.DG	3		O			O
North_Ossetian.DG	2		O			O
Onge.DG	2		O			O	O
Orcadian.DG	2		O			O
Oroqen.DG	2		O			O
Palestinian.DG	3		O			O
Papuan.DG	16		O			O
Pathan.DG	2		O			O
Piapoco.DG	2		O			O
Pima.DG	2		O			O
Polish.DG	1		O			O
Punjabi.DG	4		O			O
Quechua.DG	3		O			O
Relli.DG	2		O			O
Russian.DG	2		O			O
Samaritan.DG	1		O			O
Sardinian.DG	4		O			O
She.DG	2		O			O
Sindhi.DG	2		O			O
Spanish.DG	2		O			O
Surui.DG	2		O			O
Tajik.DG	2		O			O
Thai.DG	2		O			O
Tlingit.DG	2		O			O
Tu.DG	2		O			O
Tubalar.DG	2		O			O
Tujia.DG	2		O			O
Turkish.DG	2		O			O
Tuscan.DG	2		O			O
Ulchi.DG	2		O			O
Uygur.DG	2		O			O
Xibo.DG	2		O			O
Yadava.DG	2		O			O
Yakut.DG	2		O			O
Yemenite_Jew.DG	2		O			O
Yi.DG	2		O			O
Zapotec.DG	2		O			O

### Sheet: S1C_Ancient_data_accession
Table S1C. The public domain or accession numbers for published ancient genome data. The "raw data type" column indicates whether 1240K pull-down haploid genotype was used (1240K) or whether it was manually genotyped using a BAM file (BAM). Public domains are listed for 1240K pull-down haploid genotype and accession numbers in European Nucleotide Archive (ENA) are listed for BAM files.
reference	raw_data	Accession
Allentoft et al. (2015) Nature	1240K	https://reich.hms.harvard.edu/allen-ancient-dna-resource-aadr-downloadable-genotypes-present-day-and-ancient-dna-data
Damgaard et al. (2018) Nature	BAM	PRJEB20658
Damgaard et al. (2018) Science	BAM	PRJEB26349
Fu et al. (2014) Nature	1240K	https://reich.hms.harvard.edu/allen-ancient-dna-resource-aadr-downloadable-genotypes-present-day-and-ancient-dna-data
Fu et al. (2016) Nature	1240K	https://reich.hms.harvard.edu/allen-ancient-dna-resource-aadr-downloadable-genotypes-present-day-and-ancient-dna-data
Harney et al. (2018) Nat. Commun.	1240K	https://reich.hms.harvard.edu/allen-ancient-dna-resource-aadr-downloadable-genotypes-present-day-and-ancient-dna-data
Jeong et al. (2016) Proc. Natl. Acad. Sci. USA	1240K	Fastq files are avaliable in online but 1240K genotype data are now available in this study
Jeong et al. (2018) Proc. Natl. Acad. Sci. USA	1240K	Fastq files are avaliable in online but 1240K genotype data are now available in this study
Jeong et al. (2020) Cell	1240K	https://edmond.mpdl.mpg.de/imeji/collection/2ZJSw35ZTTa18jEo
Jones et al. (2015) Nat. Commun.	1240K	https://reich.hms.harvard.edu/allen-ancient-dna-resource-aadr-downloadable-genotypes-present-day-and-ancient-dna-data
Kılınç et al. (2016) Curr. Biol.	1240K	https://reich.hms.harvard.edu/allen-ancient-dna-resource-aadr-downloadable-genotypes-present-day-and-ancient-dna-data
Kılınç et al. (2021) Sci. Adv.	BAM	PRJEB39378
Krzewińska et al. (2018) Sci. Adv	BAM	PRJEB27628
Lamnidis et al. (2018) Nat. Commun.	BAM	PRJEB29360
Lazaridis et al. (2014) Nature	1240K	https://reich.hms.harvard.edu/allen-ancient-dna-resource-aadr-downloadable-genotypes-present-day-and-ancient-dna-data
Lazaridis et al. (2016) Nature	1240K	https://reich.hms.harvard.edu/allen-ancient-dna-resource-aadr-downloadable-genotypes-present-day-and-ancient-dna-data
Lazaridis et al. (2017) Nature	1240K	https://reich.hms.harvard.edu/allen-ancient-dna-resource-aadr-downloadable-genotypes-present-day-and-ancient-dna-data
Lipson et al. (2018) Science	1240K	https://reich.hms.harvard.edu/allen-ancient-dna-resource-aadr-downloadable-genotypes-present-day-and-ancient-dna-data
Mathieson et al. (2015) Nature	1240K	https://reich.hms.harvard.edu/allen-ancient-dna-resource-aadr-downloadable-genotypes-present-day-and-ancient-dna-data
Mathieson et al. (2018) Nature	1240K	https://reich.hms.harvard.edu/allen-ancient-dna-resource-aadr-downloadable-genotypes-present-day-and-ancient-dna-data
Mittnik et al. (2018) Nat. Coomun.	1240K	https://reich.hms.harvard.edu/allen-ancient-dna-resource-aadr-downloadable-genotypes-present-day-and-ancient-dna-data
Moreno-Mayar et al. (2017) Nature	1240K	https://reich.hms.harvard.edu/allen-ancient-dna-resource-aadr-downloadable-genotypes-present-day-and-ancient-dna-data
Narasimhan et al. (2019) Science	1240K	https://reich.hms.harvard.edu/allen-ancient-dna-resource-aadr-downloadable-genotypes-present-day-and-ancient-dna-data
Ning et al. (2020) Nat. Commun.	1240K	https://edmond.mpdl.mpg.de/imeji/collection/5oV1TtHlsYggGBT3
Raghavan et al. (2014) Nature	1240K	https://reich.hms.harvard.edu/allen-ancient-dna-resource-aadr-downloadable-genotypes-present-day-and-ancient-dna-data
Raghavan et al. (2015) Science	1240K	https://reich.hms.harvard.edu/allen-ancient-dna-resource-aadr-downloadable-genotypes-present-day-and-ancient-dna-data
Rasmussen et al. (2010) Nature	1240K	https://reich.hms.harvard.edu/allen-ancient-dna-resource-aadr-downloadable-genotypes-present-day-and-ancient-dna-data
Rasmussen et al. (2014) Nature	1240K	https://reich.hms.harvard.edu/allen-ancient-dna-resource-aadr-downloadable-genotypes-present-day-and-ancient-dna-data
Rasmussen et al. (2015) Nature	1240K	https://reich.hms.harvard.edu/allen-ancient-dna-resource-aadr-downloadable-genotypes-present-day-and-ancient-dna-data
Saag et al. (2017) Curr. Biol.	1240K	https://reich.hms.harvard.edu/allen-ancient-dna-resource-aadr-downloadable-genotypes-present-day-and-ancient-dna-data
Sikora et al. (2019) Nature	BAM	PRJEB29700
Skourtanioti et al. (2020) Cell	1240K	https://edmond.mpdl.mpg.de/imeji/collection/zdj1HseOUbd1OaEo
Unterlander et al. (2017) Nat. Commun.	1240K	https://reich.hms.harvard.edu/allen-ancient-dna-resource-aadr-downloadable-genotypes-present-day-and-ancient-dna-data
Wang et al. (2021) Nature	1240K	https://doi.org/10.5281/zenodo.4058532
Wang et al. (2023) Curr. Biol.	BAM	PRJEB55777
Yang et al. (2017) Curr. Biol.	1240K	https://reich.hms.harvard.edu/allen-ancient-dna-resource-aadr-downloadable-genotypes-present-day-and-ancient-dna-data
Yang et al. (2020) Science	1240K	https://ngdc.cncb.ac.cn/gsa-human/browse/HRA000123
Yu et al. (2020) Cell	1240K	https://edmond.mpdl.mpg.de/imeji/collection/z9C4DN1vFlqsmbHO
Zhang et al. (2021) Nature	1240K	https://edmond.mpdl.mpg.de/dataset.xhtml?persistentId=doi:10.17617/3.4JXOTD
