## Supplementary Table 2 for "Reconstructing the genetic relationship between ancient and present-day Siberian populations"

### Sheet: Sheet1
Table S2. QpAdm and qpWave modeling of Ancient Paleo Siberian individuals. (A) We performed group-based qpAdm analysis and found that previously published admixture models for Ancient Paleo-Siberian well fit for irk030 and Dzhylinda-1. Models with P-value >0.05 are highlighted in grey. We used a base set of eight outgroups ("Base"): Mbuti, Onge, Iran_N, Villabruna, Ami, Mixe, Anatolia_N, and West…
A. QpAdm modeling results on Ancient Paleo-Siberian
				Outgroup = Base
Target	Ref1	Ref2	Ref3	p-value	Coeff1	Coeff2	Coeff3
UKY	DevilsCave_N	AG3	-	0.00303962	0.735±0.019	0.265±0.019	-
UKY	DevilsCave_N	AG3	USR1	0.923374	0.573±0.042	0.184±0.026	0.243±0.057
UKY	DevilsCave_N	Tarim_EMBA1	-	4.49912e-05	0.710±0.017	0.290±0.017	-
UKY	DevilsCave_N	Tarim_EMBA1	USR1	0.700006	0.554±0.034	0.203±0.024	0.243±0.047
UKY	EastBaikal_N	AG3	-	0.00527664	0.772±0.019	0.228±0.019	-
UKY	EastBaikal_N	AG3	USR1	0.738908	0.607±0.045	0.163±0.025	0.230±0.058
UKY	EastBaikal_N	Tarim_EMBA1	-	5.35229e-05	0.750±0.019	0.250±0.019	-
UKY	EastBaikal_N	Tarim_EMBA1	USR1	0.115188	0.597±0.038	0.181±0.024	0.222±0.049
Kolyma_M	DevilsCave_N	AG3	-	1.78525e-05	0.722±0.017	0.278±0.017	-
Kolyma_M	DevilsCave_N	AG3	USR1	0.594096	0.541±0.039	0.187±0.024	0.271±0.054
Kolyma_M	DevilsCave_N	Tarim_EMBA1	-	7.76877e-09	0.682±0.016	0.318±0.016	-
Kolyma_M	DevilsCave_N	Tarim_EMBA1	USR1	0.820081	0.503±0.032	0.206±0.024	0.291±0.046
Kolyma_M	EastBaikal_N	AG3	-	7.89033e-05	0.761±0.018	0.239±0.018	-
Kolyma_M	EastBaikal_N	AG3	USR1	0.656921	0.572±0.043	0.158±0.024	0.269±0.058
Kolyma_M	EastBaikal_N	Tarim_EMBA1	-	1.99986e-06	0.726±0.018	0.274±0.018	-
Kolyma_M	EastBaikal_N	Tarim_EMBA1	USR1	0.720871	0.551±0.037	0.183±0.024	0.266±0.049
Dzhylinda-1	DevilsCave_N	AG3	-	1.27236e-05	0.768±0.019	0.232±0.019	-
Dzhylinda-1	DevilsCave_N	AG3	USR1	0.701565	0.557±0.043	0.136±0.026	0.307±0.057
Dzhylinda-1	DevilsCave_N	Tarim_EMBA1	-	3.92314e-11	0.720±0.019	0.280±0.019	-
Dzhylinda-1	DevilsCave_N	Tarim_EMBA1	USR1	0.15294	0.515±0.033	0.164±0.024	0.321±0.045
Dzhylinda-1	EastBaikal_N	AG3	-	4.92997e-06	0.798±0.020	0.202±0.020	-
Dzhylinda-1	EastBaikal_N	AG3	USR1	0.207231	0.579±0.046	0.113±0.026	0.307±0.060
Dzhylinda-1	EastBaikal_N	Tarim_EMBA1	-	7.50021e-10	0.767±0.019	0.233±0.019	-
Dzhylinda-1	EastBaikal_N	Tarim_EMBA1	USR1	0.110148	0.556±0.036	0.137±0.024	0.306±0.046
irk030	DevilsCave_N	AG3	-	2.78794e-05	0.705±0.018	0.295±0.018	-
irk030	DevilsCave_N	AG3	USR1	0.127073	0.535±0.043	0.214±0.025	0.251±0.057
irk030	DevilsCave_N	Tarim_EMBA1	-	4.82426e-06	0.654±0.018	0.346±0.018	-
irk030	DevilsCave_N	Tarim_EMBA1	USR1	0.402719	0.507±0.034	0.265±0.023	0.228±0.044
irk030	EastBaikal_N	AG3	-	0.00039547	0.740±0.019	0.260±0.019	-
irk030	EastBaikal_N	AG3	USR1	0.377181	0.571±0.045	0.190±0.024	0.240±0.058
irk030	EastBaikal_N	Tarim_EMBA1	-	0.00407631	0.692±0.018	0.308±0.018	-
irk030	EastBaikal_N	Tarim_EMBA1	USR1	0.992469	0.564±0.037	0.246±0.023	0.190±0.046
B. qpWave modeling results on Paleo-Siberians
Left1	Left2	Left3	Left4	rank 0 p-value
UKY	irk030			0.1
UKY	Kolyma_M			0.476
UKY	Dzhylinda-1			0.788
irk030	Kolyma_M			0.414
irk030	Dzhylinda-1			0.00279
Dzhylinda-1	Kolyma_M			0.137
UKY	Dzhylinda-1	irk030		0.0376
UKY	Kolyma_M	irk030		0.223
Dzhylinda-1	Kolyma_M	irk030		0.0256
UKY	Kolyma_M	Dzhylinda-1		0.385
UKY	Kolyma_M	Dzhylinda-1	irk030	0.0672
C. QpAdm modeling results on Altai hunter-gatherers
				Outgroup = Base		Outgroup = Base + irk030
Target	Ref1	Ref2	p-value	Coeff1	Coeff2	p-value	Coeff1	Coeff2
Altai_7500BP	UKY	Tarim_EMBA1	0.965901	0.458±0.025	0.542±0.025	0.0163728	0.475±0.026	0.525±0.026
Altai_7500BP	Kolyma_M	Tarim_EMBA1	0.92455	0.461±0.026	0.539±0.026	0.010515	0.474±0.026	0.526±0.026
Altai_7500BP	Dzhylinda-1	Tarim_EMBA1	0.440222	0.435±0.026	0.565±0.026	0.0263634	0.451±0.026	0.549±0.026
Altai_7500BP	irk030	Tarim_EMBA1	0.974218	0.488±0.029	0.512±0.029	-	-	-
D. F4 statistics results on Altai hunter-gatherers
pop1	pop2	pop3	pop4	est	se	z	nSNPs
Mbuti	Altai_7500BP	irk030	UKY	-0.00219	0.000611	-3.59	522183
Mbuti	Altai_7500BP	irk030	Kolyma_M	-0.00199	0.000614	-3.24	642713
Mbuti	Altai_7500BP	irk030	Dzhylinda-1	-0.00269	0.000669	-4.02	424002
