## Supplementary Table 3 for "Reconstructing the genetic relationship between ancient and present-day Siberian populations"

### Sheet: Sheet1
Table S3. QpAdm and qpWave modeling of Middle Holocene Siberian populations. (A) We performed group-based qpAdm analysis for West Baikal populations. We found that irk030 serves as the best APS proxy for both WestBaikal_EN and WestBaikal_LNBA. Models with P-value >0.05 are highlighted in grey. We used a base set of eight outgroups ("Base"): Mbuti, Onge, Iran_N, Villabruna, Ami, Mixe, Anatolia_N, …
A. QpAdm modelling results on Middle Holocene West Baikal populations
			Outgroup = Base			Outgroup = Base + irk030			Outgroup = Base + Altai_7500BP			Outgroup = Base + EastBaikal_N			Outgroup = Base + WestBaikal_EN
Target	Ref1	Ref2	p-value	Coeff1	Coeff2	p-value	Coeff1	Coeff2	p-value	Coeff1	Coeff2	p-value	Coeff1	Coeff2	p-value	Coeff1	Coeff2
WestBaikal_EN	irk030	DevilsCave_N	0.716586	0.375±0.026	0.625±0.026	-	-	-	0.731281	0.375±0.025	0.625±0.025	1.94502e-29	0.251±0.036	0.749±0.036	-	-	-
WestBaikal_EN	irk030	EastBaikal_M	0.615274	0.268±0.037	0.732±0.037	-	-	-	0.955829	0.277±0.034	0.723±0.034	0.626499	0.248±0.028	0.752±0.028	-	-	-
WestBaikal_EN	irk030	EastBaikal_N	0.0328623	0.250±0.030	0.750±0.030	-	-	-	0.0518891	0.242±0.029	0.758±0.029	-	-	-	-	-	-
WestBaikal_EN	Altai_7500BP	DevilsCave_N	0.170231	0.196±0.014	0.804±0.014	2.61545e-07	0.189±0.015	0.811±0.015	-	-	-	7.94318e-26	0.120±0.015	0.880±0.015	-	-	-
WestBaikal_EN	Altai_7500BP	EastBaikal_M	0.848868	0.136±0.019	0.864±0.019	0.0462775	0.131±0.020	0.869±0.020	-	-	-	0.908058	0.136±0.016	0.864±0.016	-	-	-
WestBaikal_EN	Altai_7500BP	EastBaikal_N	0.230527	0.120±0.014	0.880±0.014	0.000994236	0.113±0.015	0.887±0.015	-	-	-	-	-	-	-	-	-
WestBaikal_LNBA	irk030	DevilsCave_N	0.360412	0.789±0.034	0.211±0.034	-	-	-	0.450079	0.766±0.032	0.234±0.032	5.62503e-07	0.779±0.037	0.221±0.037	0.0026656	0.805±0.038	0.195±0.038
WestBaikal_LNBA	irk030	EastBaikal_M	0.316183	0.753±0.041	0.247±0.041	-	-	-	0.497544	0.730±0.037	0.270±0.037	0.0646849	0.701±0.032	0.299±0.032	0.290096	0.736±0.037	0.264±0.037
WestBaikal_LNBA	irk030	EastBaikal_N	0.136323	0.759±0.040	0.241±0.040	-	-	-	0.127798	0.726±0.038	0.274±0.038	-	-	-	0.197908	0.753±0.035	0.247±0.035
WestBaikal_LNBA	irk030	WestBaikal_EN	0.248285	0.667±0.048	0.333±0.048	-	-	-	0.269415	0.633±0.043	0.367±0.043	0.0471602	0.610±0.035	0.390±0.035	-	-	-
WestBaikal_LNBA	Altai_7500BP	DevilsCave_N	0.141874	0.418±0.016	0.582±0.016	1.01784e-26	0.427±0.021	0.573±0.021	-	-	-	4.57949e-16	0.371±0.016	0.629±0.016	1.02486e-42	0.319±0.018	0.681±0.018
WestBaikal_LNBA	Altai_7500BP	EastBaikal_M	0.560414	0.374±0.019	0.626±0.019	9.1095e-16	0.363±0.023	0.637±0.023	-	-	-	0.643773	0.378±0.016	0.622±0.016	0.014641	0.336±0.016	0.664±0.016
WestBaikal_LNBA	Altai_7500BP	EastBaikal_N	0.836584	0.360±0.016	0.640±0.016	2.98518e-23	0.358±0.021	0.642±0.021	-	-	-	-	-	-	0.662918	0.346±0.013	0.654±0.013
WestBaikal_LNBA	Altai_7500BP	WestBaikal_EN	0.418323	0.273±0.014	0.727±0.014	1.62128e-20	0.272±0.018	0.728±0.018	-	-	-	0.465351	0.278±0.012	0.722±0.012	-	-	-
B. QpAdm modelling results on Middle Holocene Yakutia populations
			Outgroup = Base			Outgroup = Base + Dzhylinda-1			Outgroup = Base + Yakutia_MN			Outgroup = Base + EastBaikal_N			Outgroup = Base + WestBaikal_EN
Target	Ref1	Ref2	p-value	Coeff1	Coeff2	p-value	Coeff1	Coeff2	p-value	Coeff1	Coeff2	p-value	Coeff1	Coeff2	p-value	Coeff1	Coeff2
Yakutia_MN	Dzhylinda-1	DevilsCave_N	0.142629	0.863±0.078	0.137±0.078	-	-	-	-	-	-	0.116183	0.848±0.077	0.152±0.077	0.00145492	0.858±0.088	0.142±0.088
	Dzhylinda-1	EastBaikal_M	0.152157	0.823±0.089	0.177±0.089	-	-	-	-	-	-	0.19439	0.809±0.073	0.191±0.073	0.0360729	0.732±0.076	0.268±0.076
	Dzhylinda-1	EastBaikal_N	0.114484	0.839±0.096	0.161±0.096	-	-	-	-	-	-	-	-	-	0.0494721	0.734±0.067	0.266±0.067
	Dzhylinda-1	WestBaikal_EN	0.206628	0.732±0.125	0.268±0.125	-	-	-	-	-	-	0.268348	0.727±0.099	0.273±0.099	-	-	-
Yakutia_LN	Dzhylinda-1	DevilsCave_N	0.0147775	0.484±0.039	0.516±0.039	-	-	-	9.89265e-06	0.561±0.059	0.439±0.059	2.19466e-17	0.422±0.065	0.578±0.065	9.14134e-23	0.457±0.111	0.543±0.111
	Dzhylinda-1	EastBaikal_M	0.148295	0.390±0.048	0.610±0.048	-	-	-	0.000899508	0.417±0.080	0.583±0.080	0.134694	0.358±0.040	0.642±0.040	0.0538352	0.331±0.041	0.669±0.041
	Dzhylinda-1	EastBaikal_N	0.289987	0.355±0.042	0.645±0.042	-	-	-	0.00485377	0.382±0.058	0.618±0.058	-	-	-	0.377015	0.367±0.029	0.633±0.029
	Dzhylinda-1	WestBaikal_EN	0.0789855	0.093±0.052	0.907±0.052	-	-	-	0.000451105	0.149±0.083	0.851±0.083	0.0916542	0.067±0.038	0.933±0.038	-	-	-
	Yakutia_MN	DevilsCave_N	0.457903	0.591±0.049	0.409±0.049	0.472984	0.580±0.055	0.420±0.055	-	-	-	3.63139e-08	0.580±0.074	0.420±0.074	3.61263e-05	0.657±0.067	0.343±0.067
	Yakutia_MN	EastBaikal_M	0.53274	0.503±0.063	0.497±0.063	0.787458	0.475±0.067	0.525±0.067	-	-	-	0.412637	0.457±0.050	0.543±0.050	0.637454	0.494±0.055	0.506±0.055
	Yakutia_MN	EastBaikal_N	0.884968	0.454±0.056	0.546±0.056	0.923005	0.449±0.059	0.551±0.059	-	-	-	-	-	-	0.575014	0.517±0.048	0.483±0.048
	Yakutia_MN	WestBaikal_EN	0.672828	0.159±0.074	0.841±0.074	0.0556698	0.208±0.101	0.792±0.101	-	-	-	0.655401	0.118±0.057	0.882±0.057	-	-	-
