## Supplementary Table 4 for "Reconstructing the genetic relationship between ancient and present-day Siberian populations"

### Sheet: Sheet1
Table S4. QpAdm and qpWave modeling of Yakutia ancestry-related populations. (A) We performed group-based qpAdm and qpWave analysis for Nganasan, Krasnoyarsk_BA, and Yakutia_LN. Models with P-value >0.05 are highlighted in grey. We used a base set of eight outgroups ("Base"): Mbuti, Onge, Iran_N, Villabruna, Ami, Mixe, Anatolia_N, and West_Siberia_N as a default. We added key Middle Holocene Sibe…
A. QpAdm and qpWave modelling results on Nganasan
			Outgroup = Base			Outgroup = Base + WestBaikal_EN			Outgroup = Base + WestBaikal_LNBA			Outgroup = Base + Yakutia_MN			Outgroup = Base + Yakutia_LN			Outgroup = Base + Tarim_EMBA1			Outgroup = Base + EastBaikal_N
Target	Ref1	Ref2	p-value	Coeff1	Coeff2	p-value	Coeff1	Coeff2	p-value	Coeff1	Coeff2	p-value	Coeff1	Coeff2	p-value	Coeff1	Coeff2	p-value	Coeff1	Coeff2	p-value	Coeff1	Coeff2
Nganasan	Yakutia_MN	EastBaikal_N	0.796	0.595±0.063	0.405±0.063	0.156664	0.711±0.060	0.289±0.060	0.794683	0.582±0.060	0.418±0.060	-	-	-	3.02761e-11	1.027±0.228	-0.027±0.228	0.856	0.609±0.055	0.391±0.055	-	-	-
Krasnoyarsk_BA	Yakuita_MN	EastBaikal_N	0.848	0.475±0.094	0.525±0.094	0.842705	0.528±0.082	0.472±0.082	0.864439	0.458±0.092	0.542±0.092	-	-	-	5.97602e-15	1.375±1.185	-0.375±1.185	0.911	0.474±0.085	0.526±0.085	-	-	-
Yakutia_LN	Yakutia_MN	EastBaikal_N	0.884968	0.454±0.056	0.546±0.056	0.654851	0.551±0.059	0.449±0.059	0.842735	0.503±0.067	0.497±0.067	-	-	-	-	-	-	0.881	0.501±0.062	0.499±0.062	-	-	-
Nganasan	Yakutia_LN	-	0.0178	-	-	5.58e-06	-	-	0.00886	-	-	0.00209	-	-	-	-	-	0.00385	-	-	0.005	-	-
Nganasan	Krasnoyarsk_BA	-	0.194	-	-	0.0123	-	-	0.208	-	-	0.118	-	-	3.99e-05	-	-	0.148	-	-	0.0722	-	-
Krasnoyarsk_BA	Yakutia_LN	-	0.982	-	-	0.982	-	-	0.619	-	-	0.921	-	-	-	-	-	0.992	-	-	0.969	-	-
B. QpAdm modelling results on Middle Holocene Yakutia populations
			Outgroup = Base
Target	Ref1	Ref2	p-value	Coeff1	Coeff2
Selkup	Nganasan	AG3	3.96661e-79	0.673±0.013	0.327±0.013
	Nganasan	Estonia_MN_CCC	1.41629e-15	0.672±0.008	0.328±0.008
	Nganasan	Sintashta_MLBA	2.0336e-51	0.700±0.007	0.300±0.007
	Nganasan	Krasnoyarsk_MLBA	2.01702e-43	0.688±0.007	0.312±0.007
	Yakutia_LN	AG3	8.2546e-68	0.665±0.014	0.335±0.014
	Yakutia_LN	Estonia_MN_CCC	1.09996e-08	0.657±0.009	0.343±0.009
	Yakutia_LN	Sintashta_MLBA	2.95164e-34	0.683±0.007	0.317±0.007
	Yakutia_LN	Krasnoyarsk_MLBA	6.16626e-29	0.672±0.007	0.328±0.007
	Yakutia_MN	AG3	2.16208e-13	0.766±0.026	0.234±0.026
	Yakutia_MN	Estonia_MN_CCC	5.30562e-05	0.725±0.019	0.275±0.019
	Yakutia_MN	Sintashta_MLBA	0.0576088	0.735±0.013	0.265±0.013
	Yakutia_MN	Krasnoyarsk_MLBA	0.0718447	0.726±0.013	0.274±0.013
	Saqqaq	AG3	1.05295e-32	0.781±0.021	0.219±0.021
	Saqqaq	Estonia_MN_CCC	2.17205e-08	0.694±0.015	0.306±0.015
	Saqqaq	Sintashta_MLBA	0.0913372	0.711±0.011	0.289±0.011
	Saqqaq	Krasnoyarsk_MLBA	0.207777	0.703±0.012	0.297±0.012
Ket	Nganasan	AG3	4.50638e-62	0.719±0.012	0.281±0.012
	Nganasan	Estonia_MN_CCC	3.32827e-08	0.708±0.008	0.292±0.008
	Nganasan	Sintashta_MLBA	1.62863e-47	0.741±0.007	0.259±0.007
	Nganasan	Krasnoyarsk_MLBA	2.69197e-40	0.731±0.007	0.269±0.007
	Yakutia_LN	AG3	7.90048e-50	0.707±0.014	0.293±0.014
	Yakutia_LN	Estonia_MN_CCC	0.00137176	0.695±0.009	0.305±0.009
	Yakutia_LN	Sintashta_MLBA	1.51229e-31	0.721±0.007	0.279±0.007
	Yakutia_LN	Krasnoyarsk_MLBA	1.00195e-26	0.712±0.008	0.288±0.008
	Yakutia_MN	AG3	2.44228e-09	0.810±0.026	0.190±0.026
	Yakutia_MN	Estonia_MN_CCC	0.00489156	0.758±0.019	0.242±0.019
	Yakutia_MN	Sintashta_MLBA	0.143187	0.777±0.014	0.223±0.014
	Yakutia_MN	Krasnoyarsk_MLBA	0.137655	0.771±0.014	0.229±0.014
	Saqqaq	AG3	1.45597e-24	0.815±0.021	0.185±0.021
	Saqqaq	Estonia_MN_CCC	0.000116132	0.728±0.015	0.272±0.015
	Saqqaq	Sintashta_MLBA	0.0877662	0.751±0.012	0.249±0.012
	Saqqaq	Krasnoyarsk_MLBA	0.128282	0.745±0.012	0.255±0.012
C. QpAdm modelling results on Russia Bolshoy
			Outgroup = Base
Target	Ref1	Ref2	p-value	Coeff1	Coeff2
Russia_Bolshoy	Yakutia_LN	Tarim_EMBA1	2.7445e-176	0.368±0.020	0.632±0.020
	Yakutia_LN	EHG	0.0084679	0.405±0.010	0.595±0.010
	Yakutia_LN	Estonia_MN_CCC	4.72599e-11	0.446±0.011	0.554±0.011
	Yakutia_MN	Tarim_EMBA1	1.13315e-95	0.560±0.033	0.440±0.033
	Yakutia_MN	EHG	0.000837286	0.453±0.015	0.547±0.015
	Yakutia_MN	Estonia_MN_CCC	0.453061	0.516±0.019	0.484±0.019
	Saqqaq	Tarim_EMBA1	1.95006e-144	0.558±0.032	0.442±0.032
	Saqqaq	EHG	1.04895e-05	0.439±0.013	0.561±0.013
	Saqqaq	Estonia_MN_CCC	0.000731229	0.478±0.014	0.522±0.014
D. Qpwave results on Paleo-Eskimo and Yakutia_MN
			Outgroup = Base
Target	Ref1	Ref2	p-value	Coeff1	Coeff2
Saqqaq	Yakutia_MN	-	0.211	-	-
E. QpAdm modelling results on Ancient Athabaskan
			Outgroup = Base
Target	Ref1	Ref2	p-value	Coeff1	Coeff2
Athabaskan_1100BP	Yakutia_LN	Clovis	0.0430806	0.328±0.026	0.672±0.026
	Yakutia_MN	Clovis	0.264162	0.374±0.029	0.626±0.029
	Saqqaq	Clovis	0.370271	0.373±0.029	0.627±0.029
